# The Molecular Signatures Database Revisited: Extending Support for Mouse Data

**DOI:** 10.1101/2022.10.24.513539

**Authors:** Anthony S. Castanza, Jill M. Recla, David Eby, Helga Thorvaldsdóttir, Carol J. Bult, Jill P. Mesirov

**Affiliations:** Department of Medicine, University of California, San Diego, La Jolla, CA 92093, USA; The Jackson Laboratory for Mammalian Genomics, Bar Harbor, ME, 04609, USA; Broad Institute, Cambridge, MA, 02142, USA; Moores Cancer Center, University of California, San Diego, La Jolla, CA 92093, USA

## Abstract

The Molecular Signatures Database (MSigDB) serves as the primary repository of biological signature gene sets for performing Gene Set Enrichment Analysis (GSEA). In the more than 15 years since its creation, MSigDB has served over 290,000 users in their use of GSEA to perform statistically rigorous analysis of coordinated patterns of gene expression changes by leveraging the prior knowledge of tens of thousands of deposited signatures. In that time, the sets provided in MSigDB have been offered exclusively in the human gene space and only minimally supporting analysis of mouse model data through mapping to human genes. Here we present two substantial improvements to MSigDB: first, by providing gene sets from widely used resources in the mouse gene space; and second, by offering substantially improved orthology mapping resources for comparative analysis of both mouse and human datasets.
