## Supplementary Table 1 for "The Molecular Signatures Database Revisited: Extending Support for Mouse Data"

### Sheet: MPT.Selected.Terms
Supplementary Table 1: Eligible tumor related terms from the Mammalian Phenotype Ontology database by MSigDB inclusion status
STANDARD_NAME	MP_Term_ID	Input_MGI_IDs	Mapped_Symbols	Pass_MSigDB_Inclusion_Thresholds
MP_INCREASED_METASTATIC_POTENTIAL	MP:0001272	103	47	TRUE
MP_DECREASED_METASTATIC_POTENTIAL	MP:0001273	34	31	TRUE
MP_INCREASED_MAMMARY_ADENOCARCINOMA_INCIDENCE	MP:0001883	97	32	TRUE
MP_PRENEOPLASIA	MP:0002009	13	10	TRUE
MP_INCREASED_PAPILLOMA_INCIDENCE	MP:0002014	18	14	TRUE
MP_INCREASED_MALIGNANT_TUMOR_INCIDENCE	MP:0002018	26	21	TRUE
MP_INCREASED_TUMOR_INCIDENCE	MP:0002020	182	146	TRUE
MP_INCREASED_INCIDENCE_OF_INDUCED_TUMORS	MP:0002021	35	26	TRUE
MP_INCREASED_B_CELL_DERIVED_LYMPHOMA_INCIDENCE	MP:0002023	87	62	TRUE
MP_INCREASED_T_CELL_DERIVED_LYMPHOMA_INCIDENCE	MP:0002024	100	71	TRUE
MP_INCREASED_LEUKEMIA_INCIDENCE	MP:0002026	85	45	TRUE
MP_INCREASED_LUNG_ADENOCARCINOMA_INCIDENCE	MP:0002027	98	60	TRUE
MP_INCREASED_ADRENAL_GLAND_TUMOR_INCIDENCE	MP:0002031	14	5	TRUE
MP_INCREASED_SARCOMA_INCIDENCE	MP:0002032	74	54	TRUE
MP_INCREASED_RHABDOMYOSARCOMA_INCIDENCE	MP:0002036	8	6	TRUE
MP_INCREASED_CARCINOMA_INCIDENCE	MP:0002038	53	45	TRUE
MP_INCREASED_PITUITARY_ADENOMA_INCIDENCE	MP:0002041	21	15	TRUE
MP_INCREASED_COLON_ADENOMA_INCIDENCE	MP:0002044	12	8	TRUE
MP_INCREASED_HEPATIC_HEMANGIOMA_INCIDENCE	MP:0002047	5	5	TRUE
MP_INCREASED_LUNG_ADENOMA_INCIDENCE	MP:0002048	56	35	TRUE
MP_INCREASED_PHEOCHROMOCYTOMA_INCIDENCE	MP:0002050	11	9	TRUE
MP_INCREASED_SKIN_PAPILLOMA_INCIDENCE	MP:0002051	51	35	TRUE
MP_DECREASED_TUMOR_INCIDENCE	MP:0002052	38	23	TRUE
MP_DECREASED_INCIDENCE_OF_INDUCED_TUMORS	MP:0002053	20	17	TRUE
MP_INCREASED_INTESTINAL_ADENOMA_INCIDENCE	MP:0002404	25	22	TRUE
MP_INCREASED_HEMANGIOMA_INCIDENCE	MP:0002947	29	29	TRUE
MP_INCREASED_INTESTINAL_ADENOCARCINOMA_INCIDENCE	MP:0002957	16	15	TRUE
MP_INCREASED_LIVER_ADENOMA_INCIDENCE	MP:0003324	40	26	TRUE
MP_INCREASED_HEPATOCELLULAR_CARCINOMA_INCIDENCE	MP:0003331	100	73	TRUE
MP_DECREASED_TUMOR_GROWTH_SIZE	MP:0003447	77	71	TRUE
MP_INCREASED_THYROID_ADENOMA_INCIDENCE	MP:0003496	7	5	TRUE
MP_INCREASED_UTERUS_LEIOMYOMA_INCIDENCE	MP:0003570	6	5	TRUE
MP_INCREASED_HEMANGIOSARCOMA_INCIDENCE	MP:0003667	29	27	TRUE
MP_INCREASED_TUMOR_GROWTH_SIZE	MP:0003721	58	53	TRUE
MP_INCREASED_OSTEOSARCOMA_INCIDENCE	MP:0003789	22	13	TRUE
MP_INCREASED_SQUAMOUS_CELL_CARCINOMA_INCIDENCE	MP:0004207	42	33	TRUE
MP_INCREASED_BASAL_CELL_CARCINOMA_INCIDENCE	MP:0004208	7	6	TRUE
MP_INCREASED_INCIDENCE_OF_TUMORS_BY_CHEMICAL_INDUCTION	MP:0004499	165	138	TRUE
MP_INCREASED_INCIDENCE_OF_TUMORS_BY_IONIZING_RADIATION_INDUCTION	MP:0004500	20	17	TRUE
MP_INCREASED_INCIDENCE_OF_TUMORS_BY_UV_INDUCTION	MP:0004501	12	10	TRUE
MP_DECREASED_INCIDENCE_OF_TUMORS_BY_CHEMICAL_INDUCTION	MP:0004502	111	93	TRUE
MP_INCREASED_ENDOMETRIAL_CARCINOMA_INCIDENCE	MP:0004868	5	5	TRUE
MP_INCREASED_CHRONIC_MYELOCYTIC_LEUKEMIA_INCIDENCE	MP:0005481	19	12	TRUE
MP_INCREASED_TESTIS_TUMOR_INCIDENCE	MP:0006262	22	12	TRUE
MP_INCREASED_MEDULLOBLASTOMA_INCIDENCE	MP:0006283	12	7	TRUE
MP_INCREASED_OVARY_TUMOR_INCIDENCE	MP:0008000	31	24	TRUE
MP_INCREASED_LUNG_TUMOR_INCIDENCE	MP:0008014	53	35	TRUE
MP_INCREASED_LIVER_TUMOR_INCIDENCE	MP:0008019	51	40	TRUE
MP_INCREASED_CIRCULATING_TUMOR_NECROSIS_FACTOR_LEVEL	MP:0008553	109	99	TRUE
MP_DECREASED_CIRCULATING_TUMOR_NECROSIS_FACTOR_LEVEL	MP:0008554	57	57	TRUE
MP_INCREASED_TUMOR_NECROSIS_FACTOR_SECRETION	MP:0008560	129	119	TRUE
MP_DECREASED_TUMOR_NECROSIS_FACTOR_SECRETION	MP:0008561	130	127	TRUE
MP_INCREASED_LUNG_CARCINOMA_INCIDENCE	MP:0008714	23	19	TRUE
MP_INCREASED_PANCREAS_TUMOR_INCIDENCE	MP:0009153	30	10	TRUE
MP_INCREASED_PROSTATE_INTRAEPITHELIAL_NEOPLASIA_INCIDENCE	MP:0009219	36	18	TRUE
MP_INCREASED_PROSTATE_GLAND_ADENOCARCINOMA_INCIDENCE	MP:0009220	21	8	TRUE
MP_INCREASED_UTERUS_TUMOR_INCIDENCE	MP:0009222	9	8	TRUE
MP_INCREASED_BRAIN_TUMOR_INCIDENCE	MP:0009277	13	8	TRUE
MP_INCREASED_ADENOCARCINOMA_INCIDENCE	MP:0009308	23	13	TRUE
MP_INCREASED_SMALL_INTESTINE_ADENOCARCINOMA_INCIDENCE	MP:0009309	9	6	TRUE
MP_INCREASED_LARGE_INTESTINE_ADENOCARCINOMA_INCIDENCE	MP:0009310	7	6	TRUE
MP_INCREASED_COLON_ADENOCARCINOMA_INCIDENCE	MP:0009314	7	7	TRUE
MP_INCREASED_LYMPHOBLASTIC_LYMPHOMA_INCIDENCE	MP:0009320	10	6	TRUE
MP_INCREASED_HISTIOCYTIC_SARCOMA_INCIDENCE	MP:0009321	26	23	TRUE
MP_INCREASED_MYELOID_SARCOMA_INCIDENCE	MP:0009439	7	6	TRUE
MP_INCREASED_SKIN_SQUAMOUS_CELL_CARCINOMA_INCIDENCE	MP:0009704	21	11	TRUE
MP_INCREASED_TUMOR_LATENCY	MP:0009828	19	9	TRUE
MP_ABNORMAL_TUMOR_VASCULARIZATION	MP:0010144	31	29	TRUE
MP_INCREASED_HEPATOMA_INCIDENCE	MP:0010264	34	18	TRUE
MP_DECREASED_LIVER_TUMOR_INCIDENCE	MP:0010266	7	5	TRUE
MP_DECREASED_LUNG_TUMOR_INCIDENCE	MP:0010267	9	6	TRUE
MP_INCREASED_MELANOMA_INCIDENCE	MP:0010275	8	5	TRUE
MP_INCREASED_GASTROINTESTINAL_TUMOR_INCIDENCE	MP:0010279	23	21	TRUE
MP_INCREASED_PLASMACYTOMA_INCIDENCE	MP:0010286	18	5	TRUE
MP_INCREASED_HEMOLYMPHOID_SYSTEM_TUMOR_INCIDENCE	MP:0010296	7	5	TRUE
MP_INCREASED_MAMMARY_GLAND_TUMOR_INCIDENCE	MP:0010299	77	30	TRUE
MP_INCREASED_SKIN_TUMOR_INCIDENCE	MP:0010300	70	35	TRUE
MP_INCREASED_STOMACH_TUMOR_INCIDENCE	MP:0010301	19	15	TRUE
MP_INCREASED_HAMARTOMA_INCIDENCE	MP:0010306	6	5	TRUE
MP_DECREASED_TUMOR_LATENCY	MP:0010308	29	28	TRUE
MP_INCREASED_THYROID_TUMOR_INCIDENCE	MP:0010316	10	6	TRUE
MP_INCREASED_PITUITARY_GLAND_TUMOR_INCIDENCE	MP:0010320	8	7	TRUE
MP_INCREASED_ACUTE_LYMPHOBLASTIC_LEUKEMIA_INCIDENCE	MP:0010336	15	9	TRUE
MP_INCREASED_THYROID_CARCINOMA_INCIDENCE	MP:0010346	18	7	TRUE
MP_INCREASED_FIBROSARCOMA_INCIDENCE	MP:0010363	14	13	TRUE
MP_INCREASED_ADENOMA_INCIDENCE	MP:0010383	29	27	TRUE
MP_INCREASED_RENAL_CARCINOMA_INCIDENCE	MP:0010384	11	8	TRUE
MP_TUMOR_REGRESSION	MP:0010537	7	7	TRUE
MP_INCREASED_GRANULOSA_CELL_TUMOR_INCIDENCE	MP:0012411	15	9	TRUE
MP_INCREASED_LYMPHOMA_INCIDENCE	MP:0012431	156	120	TRUE
MP_INCREASED_TRIGEMINAL_NEUROMA_INCIDENCE	MP:0013875	15	15	TRUE
MP_EMBRYO_TUMOR	MP:0014018	18	18	TRUE
MP_INCREASED_SALIVARY_ADENOCARCINOMA_INCIDENCE	MP:0000621	6	3	FALSE
MP_INCREASED_TRICHOFOLLICULOMA_INCIDENCE	MP:0002012	2	0	FALSE
MP_INCREASED_PILOMATRICOMA_INCIDENCE	MP:0002013	3	2	FALSE
MP_INCREASED_NEUROFIBROSARCOMA_INCIDENCE	MP:0002030	3	3	FALSE
MP_INCREASED_MALIGNANT_TRITON_TUMOR_INCIDENCE	MP:0002033	1	0	FALSE
MP_INCREASED_LEIOMYOSARCOMA_INCIDENCE	MP:0002035	5	4	FALSE
MP_INCREASED_FIBROHISTOCYTOMA_INCIDENCE	MP:0002037	1	1	FALSE
MP_INCREASED_NEUROBLASTOMA_INCIDENCE	MP:0002039	7	2	FALSE
MP_INCREASED_COLON_HAMARTOMA_INCIDENCE	MP:0002043	1	1	FALSE
MP_INCREASED_RENAL_CYSTADENOMA_INCIDENCE	MP:0002045	3	3	FALSE
MP_INCREASED_EXTREMITY_ANGIOSARCOMA_INCIDENCE	MP:0002049	3	3	FALSE
MP_INCREASED_TERATOMA_INCIDENCE	MP:0002627	5	4	FALSE
MP_INCREASED_TRICHOEPITHELIOMA_INCIDENCE	MP:0002732	6	4	FALSE
MP_INCREASED_ESOPHAGEAL_PAPILLOMA_INCIDENCE	MP:0003277	4	4	FALSE
MP_INCREASED_INSULINOMA_INCIDENCE	MP:0003364	12	2	FALSE
MP_INCREASED_GLUCAGONOMA_INCIDENCE	MP:0003365	3	3	FALSE
MP_INCREASED_PANCREATIC_ISLET_CELL_ADENOMA_INCIDENCE	MP:0003430	4	3	FALSE
MP_INCREASED_PARATHYROID_ADENOMA_INCIDENCE	MP:0003495	3	2	FALSE
MP_INCREASED_PROLACTINOMA_INCIDENCE	MP:0003505	6	4	FALSE
MP_INCREASED_OVARIAN_CARCINOMA_INCIDENCE	MP:0003579	6	2	FALSE
MP_INCREASED_FIBROMA_INCIDENCE	MP:0003580	1	1	FALSE
MP_INCREASED_RENAL_HAMARTOMA_INCIDENCE	MP:0003602	1	1	FALSE
MP_INCREASED_MOUTH_TUMOR_INCIDENCE	MP:0003750	2	2	FALSE
MP_INCREASED_ORAL_PAPILLOMA_INCIDENCE	MP:0003752	1	1	FALSE
MP_INCREASED_LIP_TUMOR_INCIDENCE	MP:0003780	1	1	FALSE
MP_INCREASED_ACUTE_PROMYELOCYTIC_LEUKEMIA_INCIDENCE	MP:0004049	9	3	FALSE
MP_INCREASED_TESTICULAR_TERATOMA_INCIDENCE	MP:0004478	3	3	FALSE
MP_DECREASED_INCIDENCE_OF_TUMORS_BY_IONIZING_RADIATION_INDUCTION	MP:0004503	7	2	FALSE
MP_DECREASED_INCIDENCE_OF_TUMORS_BY_UV_INDUCTION	MP:0004504	2	2	FALSE
MP_INCREASED_SPLEEN_NEOPLASM_INCIDENCE	MP:0005649	3	2	FALSE
MP_INCREASED_RETINA_HEMANGIOMA_INCIDENCE	MP:0006182	1	1	FALSE
MP_INCREASED_RETINOBLASTOMA_INCIDENCE	MP:0006310	3	0	FALSE
MP_INCREASED_MAMMARY_ADENOACANTHOMA_INCIDENCE	MP:0006422	7	4	FALSE
MP_INCREASED_GASTRIC_ADENOCARCINOMA_INCIDENCE	MP:0008010	4	3	FALSE
MP_INCREASED_FACIAL_TUMOR_INCIDENCE	MP:0008018	4	4	FALSE
MP_INCREASED_BLASTOMA_INCIDENCE	MP:0008021	4	3	FALSE
MP_INCREASED_LUNG_NON_SMALL_CELL_CARCINOMA_INCIDENCE	MP:0008716	8	3	FALSE
MP_INCREASED_LUNG_SQUAMOUS_CELL_CARCINOMA_INCIDENCE	MP:0008717	1	1	FALSE
MP_INCREASED_PANCREATIC_ACINAR_CELL_CARCINOMA_INCIDENCE	MP:0008780	10	2	FALSE
MP_INCREASED_PANCREAS_ADENOMA_INCIDENCE	MP:0009043	5	3	FALSE
MP_INCREASED_ADRENAL_GLAND_ADENOMA_INCIDENCE	MP:0009044	1	1	FALSE
MP_INCREASED_PANCREATIC_DUCTAL_ADENOCARCINOMA_INCIDENCE	MP:0009151	6	4	FALSE
MP_INCREASED_PANCREATIC_INTRAEPITHELIAL_NEOPLASIA_INCIDENCE	MP:0009152	7	3	FALSE
MP_INCREASED_UTERUS_CARCINOMA_INCIDENCE	MP:0009223	1	1	FALSE
MP_INCREASED_DUODENUM_ADENOCARCINOMA_INCIDENCE	MP:0009311	1	1	FALSE
MP_INCREASED_JEJUNUM_ADENOCARCINOMA_INCIDENCE	MP:0009312	1	1	FALSE
MP_INCREASED_RECTUM_ADENOCARCINOMA_INCIDENCE	MP:0009315	2	2	FALSE
MP_INCREASED_ANAL_ADENOCARCINOMA_INCIDENCE	MP:0009316	1	1	FALSE
MP_INCREASED_FOLLICULAR_LYMPHOMA_INCIDENCE	MP:0009317	9	4	FALSE
MP_INCREASED_SPLENIC_MARGINAL_ZONE_LYMPHOMA_INCIDENCE	MP:0009318	3	2	FALSE
MP_INCREASED_SMALL_LYMPHOCYTIC_LYMPHOMA_INCIDENCE	MP:0009319	2	1	FALSE
MP_INCREASED_MYELOMA_INCIDENCE	MP:0009440	2	0	FALSE
MP_INCREASED_OVARIAN_TERATOMA_INCIDENCE	MP:0009442	8	3	FALSE
MP_INCREASED_SKIN_HAMARTOMA_INCIDENCE	MP:0009469	4	2	FALSE
MP_INCREASED_MAMMARY_GLAND_DUCTAL_CARCINOMA_INCIDENCE	MP:0009508	5	1	FALSE
MP_INCREASED_GASTROINTESTINAL_STROMAL_TUMOR_INCIDENCE	MP:0009515	2	2	FALSE
MP_INCREASED_URINARY_BLADDER_CARCINOMA_INCIDENCE	MP:0009550	9	4	FALSE
MP_INCREASED_URINARY_BLADDER_TRANSITIONAL_CELL_CARCINOMA_INCIDENCE	MP:0009551	6	2	FALSE
MP_INCREASED_GONAD_TUMOR_INCIDENCE	MP:0009590	4	4	FALSE
MP_INCREASED_LIVER_ADENOCARCINOMA_INCIDENCE	MP:0009591	4	4	FALSE
MP_INCREASED_LEYDIG_CELL_TUMOR_INCIDENCE	MP:0009592	3	3	FALSE
MP_INCREASED_HEPATOBLASTOMA_INCIDENCE	MP:0010054	3	2	FALSE
MP_INCREASED_OSTEOCHONDROMA_INCIDENCE	MP:0010079	2	2	FALSE
MP_DECREASED_HEPATOMA_INCIDENCE	MP:0010265	3	1	FALSE
MP_DECREASED_LYMPHOMA_INCIDENCE	MP:0010268	9	2	FALSE
MP_DECREASED_MAMMARY_GLAND_TUMOR_INCIDENCE	MP:0010269	4	1	FALSE
MP_INCREASED_CLASSIFIED_TUMOR_INCIDENCE	MP:0010273	2	1	FALSE
MP_INCREASED_ORGAN_BODY_REGION_TUMOR_INCIDENCE	MP:0010274	1	1	FALSE
MP_INCREASED_INTRAOCULAR_MELANOMA_INCIDENCE	MP:0010276	2	1	FALSE
MP_INCREASED_ASTROCYTOMA_INCIDENCE	MP:0010277	6	2	FALSE
MP_INCREASED_GLIOMA_INCIDENCE	MP:0010278	5	3	FALSE
MP_INCREASED_SKELETAL_TUMOR_INCIDENCE	MP:0010280	4	2	FALSE
MP_DECREASED_ORGAN_BODY_REGION_TUMOR_INCIDENCE	MP:0010282	1	1	FALSE
MP_INCREASED_REPRODUCTIVE_SYSTEM_TUMOR_INCIDENCE	MP:0010287	4	4	FALSE
MP_INCREASED_GLAND_TUMOR_INCIDENCE	MP:0010288	4	4	FALSE
MP_INCREASED_URINARY_SYSTEM_TUMOR_INCIDENCE	MP:0010289	5	3	FALSE
MP_INCREASED_CARDIOVASCULAR_SYSTEM_TUMOR_INCIDENCE	MP:0010291	1	1	FALSE
MP_INCREASED_ALIMENTARY_SYSTEM_TUMOR_INCIDENCE	MP:0010292	1	1	FALSE
MP_INCREASED_KIDNEY_TUMOR_INCIDENCE	MP:0010294	10	4	FALSE
MP_INCREASED_EYE_TUMOR_INCIDENCE	MP:0010295	3	0	FALSE
MP_INCREASED_HEPATOBILIARY_SYSTEM_TUMOR_INCIDENCE	MP:0010297	1	1	FALSE
MP_INCREASED_RETINA_TUMOR_INCIDENCE	MP:0010303	2	0	FALSE
MP_INCREASED_CHOROID_TUMOR_INCIDENCE	MP:0010304	1	0	FALSE
MP_INCREASED_IRIS_TUMOR_INCIDENCE	MP:0010305	1	0	FALSE
MP_INCREASED_MESOTHELIOMA_INCIDENCE	MP:0010309	5	4	FALSE
MP_INCREASED_SCHWANNOMA_INCIDENCE	MP:0010310	4	2	FALSE
MP_INCREASED_MENINGIOMA_INCIDENCE	MP:0010311	1	1	FALSE
MP_INCREASED_OLIGODENDROGLIOMA_INCIDENCE	MP:0010312	3	0	FALSE
MP_INCREASED_OSTEOMA_INCIDENCE	MP:0010313	4	4	FALSE
MP_INCREASED_NEUROFIBROMA_INCIDENCE	MP:0010314	3	2	FALSE
MP_INCREASED_CHOLANGIOCARCINOMA_INCIDENCE	MP:0010315	3	3	FALSE
MP_INCREASED_SALIVARY_GLAND_TUMOR_INCIDENCE	MP:0010318	5	3	FALSE
MP_INCREASED_SUBMANDIBULAR_GLAND_TUMOR_INCIDENCE	MP:0010319	2	1	FALSE
MP_INCREASED_PARATHYROID_GLAND_TUMOR_INCIDENCE	MP:0010321	2	2	FALSE
MP_INCREASED_CUTANEOUS_MELANOMA_INCIDENCE	MP:0010322	7	3	FALSE
MP_INCREASED_CHRONIC_LYMPHOCYTIC_LEUKEMIA_INCIDENCE	MP:0010337	6	0	FALSE
MP_INCREASED_DESMOID_TUMOR_INCIDENCE	MP:0010338	1	1	FALSE
MP_INCREASED_LIPOMA_INCIDENCE	MP:0010343	3	3	FALSE
MP_INCREASED_HIBERNOMA_INCIDENCE	MP:0010344	6	4	FALSE
MP_INCREASED_THYROID_C_CELL_CARCINOMA_INCIDENCE	MP:0010345	1	1	FALSE
MP_OSSEOUS_METAPLASIA	MP:0010347	1	1	FALSE
MP_INCREASED_PANCREATIC_ISLET_CELL_CARCINOMA_INCIDENCE	MP:0010348	6	3	FALSE
MP_INCREASED_TERATOCARCINOMA_INCIDENCE	MP:0010349	1	1	FALSE
MP_INCREASED_PITUITARY_ADENOHYPOPHYSIS_TUMOR_INCIDENCE	MP:0010350	2	2	FALSE
MP_INCREASED_PITUITARY_MELANOTROPH_TUMOR_INCIDENCE	MP:0010351	1	1	FALSE
MP_INCREASED_ODONTOMA_INCIDENCE	MP:0010353	1	1	FALSE
MP_INCREASED_ODONTOSARCOMA_INCIDENCE	MP:0010354	1	1	FALSE
MP_INCREASED_PROSTATE_GLAND_TUMOR_INCIDENCE	MP:0010357	14	3	FALSE
MP_INCREASED_GANGLIOSARCOMA_INCIDENCE	MP:0010361	1	1	FALSE
MP_INCREASED_GANGLIONEUROMA_INCIDENCE	MP:0010362	2	2	FALSE
MP_INCREASED_FIBROADENOMA_INCIDENCE	MP:0010364	5	4	FALSE
MP_INCREASED_THYMUS_TUMOR_INCIDENCE	MP:0010365	3	2	FALSE
MP_INCREASED_ADRENAL_CORTICAL_TUMOR_INCIDENCE	MP:0010366	2	2	FALSE
MP_INCREASED_SPINDLE_CELL_CARCINOMA_INCIDENCE	MP:0010367	6	4	FALSE
MP_INCREASED_ADRENOCORTICAL_ADENOMA_INCIDENCE	MP:0010390	1	1	FALSE
MP_INCREASED_RHABDOMYOMA_INCIDENCE	MP:0010391	1	1	FALSE
MP_INCREASED_URETHRA_CARCINOMA_INCIDENCE	MP:0011789	1	1	FALSE
MP_INCREASED_URETHRAL_GLAND_ADENOCARCINOMA_INCIDENCE	MP:0011790	1	0	FALSE
MP_INCREASED_BULBOURETHRAL_GLAND_ADENOCARCINOMA_INCIDENCE	MP:0011791	1	0	FALSE
MP_DECREASED_LEUKEMIA_INCIDENCE	MP:0011995	1	1	FALSE
MP_INCREASED_MYOEPITHELIOMA_INCIDENCE	MP:0012043	3	3	FALSE
MP_DECREASED_CARDIOVASCULAR_SYSTEM_TUMOR_INCIDENCE	MP:0012419	1	1	FALSE
MP_DECREASED_INTESTINAL_ADENOMA_INCIDENCE	MP:0012434	1	1	FALSE
MP_INCREASED_COLON_TUMOR_INCIDENCE	MP:0012436	5	4	FALSE
MP_INCREASED_HARDERIAN_GLAND_TUMOR_INCIDENCE	MP:0012437	2	1	FALSE
MP_INCREASED_TUMOR_INCIDENCE_FOLLOWING_INFECTION	MP:0012563	3	2	FALSE
MP_INCREASED_MAMMARY_GLAND_TUMOR_INCIDENCE_IN_BREEDING_FEMALES	MP:0012570	21	4	FALSE
MP_INCREASED_MAMMARY_GLAND_TUMOR_INCIDENCE_IN_VIRGIN_FEMALES	MP:0012571	3	1	FALSE
MP_INCREASED_PINEAL_GLAND_TUMOR_INCIDENCE	MP:0013365	1	0	FALSE
MP_INCREASED_SEBACEOUS_GLAND_TUMOR_INCIDENCE	MP:0013374	4	1	FALSE
MP_INCREASED_SEBACEOUS_GLAND_ADENOMA_INCIDENCE	MP:0013383	5	3	FALSE
MP_INCREASED_KERATOACANTHOMA_INCIDENCE	MP:0013488	8	3	FALSE
MP_INCREASED_HARDERIAN_GLAND_ADENOMA_INCIDENCE	MP:0013538	5	4	FALSE
MP_INCREASED_OVARY_ADENOMA_INCIDENCE	MP:0013539	2	2	FALSE
MP_INCREASED_CYSTADENOMA_INCIDENCE	MP:0013751	1	1	FALSE
MP_INCREASED_T_CELL_ACUTE_LYMPHOBLASTIC_LEUKEMIA_INCIDENCE	MP:0014049	6	4	FALSE
MP_INCREASED_THYMOMA_INCIDENCE	MP:0014127	3	3	FALSE
MP_INCREASED_HARDERIAN_GLAND_ADENOCARCINOMA_INCIDENCE	MP:0014128	1	1	FALSE
MP_INCREASED_LIPOSARCOMA_INCIDENCE	MP:0020410	3	2	FALSE
MP_DECREASED_PAPILLOMA_INCIDENCE	MP:0020438	2	2	FALSE
MP_INCREASED_ACUTE_MYELOID_LEUKEMIA_INCIDENCE	MP:0020838	3	2	FALSE
MP_INCREASED_TUMOR_NECROSIS_FACTOR_LIGAND_SUPERFAMILY_MEMBER_11_LEVEL	MP:0021029	2	2	FALSE
MP_DECREASED_TUMOR_NECROSIS_FACTOR_LIGAND_SUPERFAMILY_MEMBER_11_LEVEL	MP:0021030	1	1	FALSE
MP_INCREASED_TUMOR_NECROSIS_FACTOR_RECEPTOR_SUPERFAMILY_MEMBER_11B_LEVEL	MP:0021032	2	2	FALSE
MP_INCREASED_TONGUE_PAPILLOMA_INCIDENCE	MP:0030257	1	1	FALSE
